# The homeodomain transcriptional regulator DVE-1 directs a program for synapse elimination during circuit remodeling

**DOI:** 10.1101/2022.10.21.512874

**Authors:** Kellianne D Alexander, Shankar Ramachandran, Kasturi Biswas, Christopher M Lambert, Julia Russell, Devyn B Oliver, William Armstrong, Monika Rettler, Maria Doitsidou, Claire Bénard, Michael M Francis

## Abstract

An important step in brain development is the remodeling of juvenile neural circuits to establish mature connectivity. The elimination of juvenile synapses is a critical step in this process; however, the molecular mechanisms directing synapse elimination activities and their timing are not fully understood. We identify here a conserved transcriptional regulator, DVE-1, that shares homology with mammalian special AT-rich sequence-binding (SATB) family members and directs the elimination of juvenile synaptic inputs onto remodeling *C. elegans* GABAergic neurons. Dorsally localized juvenile acetylcholine receptor clusters and apposing presynaptic sites are eliminated during maturation of wild type GABAergic neurons but persist into adulthood in *dve-1* mutants. The persistence of juvenile synapses in *dve-1* mutants does not impede synaptic growth during GABAergic remodeling and therefore produces heightened motor connectivity and a turning bias during movement. DVE-1 is localized to GABAergic nuclei prior to and during remodeling and DVE-1 nuclear localization is required for synapse elimination to proceed, consistent with DVE-1’s function as a transcriptional regulator. Pathway analysis of DVE-1 targets and proteasome inhibitor experiments implicate transcriptional control of the ubiquitin-proteasome system in synapse elimination. Together, our findings demonstrate a new role for a SATB family member in the control of synapse elimination during circuit remodeling through transcriptional regulation of ubiquitin-proteasome signaling.

**Contributions Summary:** KDA generated strains, transgenic lines, molecular constructs, confocal microscopy images and analysis, performed optogenetic behavioral experiments, photoconversion experiments, modencode ChIP-seq analysis and pathway analysis. SR performed all calcium imaging experiments/analysis and conducted single worm tracking. KB performed all Bortezomib inhibitor experiments and analysis. CL generated most vectors and constructs. JR assisted with generation of CRISPR/Cas9 generated strains. WA and MR assisted with aldicarb behavioral assay. DO assisted with EMS screen and isolation of *dve-1* mutant. CB and MD aided in CloudMap bioinformatic analysis of the *uf171* mutant. MMF and KDA designed and interpreted results of all experiments and wrote the manuscript.
