## Supplemental file 2 for "The homeodomain transcriptional regulator DVE-1 directs a program for synapse elimination during circuit remodeling"

### Sheet: Plasmid list
Supplementary file 2 Plasmid list
Plasmid #	Description	Vector type	Transgene
pENTR-flp13	flp-13 promoter	Gateway ENTR vector
pENTR-unc47	unc-47 promoter	Gateway ENTR vector
pENTR-unc129	unc-129 promoter	Gateway ENTR vector
pENTR-F25B3.3	F25B3.3 promoter	Gateway ENTR vector
pENTR-40	acr-5 promoter	Gateway ENTR vector
pENTR-49	gly-19 promoter	Gateway ENTR vector
pENTR-ttr39	ttr-39 promoter	Gateway ENTR vector
pDEST-38	ACR-12::GFP (ICL)	Gateway DEST vector
pDEST-15	mCherry::RAB-3	Gateway DEST vector
pDEST-17	mCherry	Gateway DEST vector
pDEST-113	ACR-12::GFP::3XHA	Gateway DEST vector
pDEST-5	SNB-1::GFP	Gateway DEST vector
pDEST-339	DENDRA2::RAB-3	Gateway DEST vector
pDEST-240	Chrimson::SL2::BFP	Gateway DEST vector
pDEST-95	mCherry::SL2::GCaMP6s	Gateway DEST vector
pDEST-91	pre-su9::GFP	Gateway DEST vector
pDEST-292	ulp-4 cDNA	Gateway DEST vector
pDEST-114	mCherry::RAB-3	Gateway DEST vector
pDEST-239	SL2::BFP	Gateway DEST vector
pDEST-104	Chrimson	Gateway DEST vector
pDEST-139	unc-3 cDNA	Gateway DEST vector
pDEST-291	ulp-4 cDNA	Gateway DEST vector
pDEST-205	NLS::mCherry	Gateway DEST vector
pKA110	unc-129pr::Dendra2::RAB-3	Expression vector	ufIs233
pKA35	unc-129pr::Chrimson::SL2::BFP	Expression vector	ufIs217
pKA76	unc-47pr::ULP-4cDNA	Expression vector	ufEx1673, ufEx1680
pKA78	F25B3.3pr::ULP4cDNA	Expression vector	ufEx1880, ufEx1881
pKA80	gly-19pr::ULP-4cDNA	Expression vector	ufEx1675, ufEx1674
pKA74	unc-47pr::NLS::mCherry	Expression vector	ufEx1814; ufEx1812
pAP130	ttr-39::GCaMP6s::SL2::mCherry	Expression vector	ufIs155
pAP138	flp-13::ACR-12::GFP::3xHA	Expression vector	ufIs164
pCL32	flp-13pr::ACR-12::GFP	Expression vector	ufIs126
pAP43	flp-13pr::mCherry::RAB-3	Expression vector	ufIs136
pKA6	unc-129pr::mCherry::RAB-3	Expression vector	ufEx1370
pAP264	unc-129pr::SNB-1::GFP	Expression vector	ufEx1319
AP102	flp-13::pre-su9::GFP	Expression vector	ufIs151
