## Supplemental file 3 for "The homeodomain transcriptional regulator DVE-1 directs a program for synapse elimination during circuit remodeling"

### Sheet: Primer list
Supplementary file 3 Primer list
Primer #	Sequence	Gene	Note
OMF 2439	caaagttaggtagtcgggtgc	dve-1(uf171)	genotyping primers
OMF 2540	ATGAATCTCATCATCGGCTGG
OMF 2442	tggttcaacccatctccctctc	dve-1(tm4803)	genotyping primers
OMF 2210	gCCCAACACAAGTACAAAGATTC
OMF 2211	gttgattagcgttgctcgtgctg
OMF 2216	taataggcaatatttgaattcacac	dve-1 genomic	genomic amplification
OMF 2218	TTTCTCAAAACATTCAAATAAAAAGAA
OMF 2951	tcgataattcggtcattgctgg	lev-10(wd116); wd116	lev-10pr::GFP11x7
OMF 2953	CGGCAGCATTGACATATTCGTG
OMF 394	CAATCAGAATGTCAGCTTGGCTCGG	ced-3(n717)	genotyping primers
OMF 2977	cagaacgtcgtgacaatgg
OMF 392	GCACCATTGGACAATAAACCTTCC	ced-3(ok2734)	genotyping primers
OMF 393	CACATTCTCTTCTCCGTGTGATAG
OMF 394	CAATCAGAATGTCAGCTTGGCTCGG
OMF 2045	tgtaagcgttggatggtagattg	cdk-5(ok626)	genotyping primers
OMF 2046	TCTTTTCCATTTTACCTGCCAC
OMF 2047	tctctttcatgttggcttccatc
OMF 3320	ATGAGGATGGCGAAGAGGACC	cca-1(ad1650)	genotyping primers
OMF 3321	AGAGCAGGCATGAAGCGAACC
OMF 3322	ccgcaatttgccctccacat
OMF 3317	ttcgcgttgtcactgctaag	itr-1(sa73)	genotyping primers
OMF 3318	ggacttcagtgaccgtgtga
OMF 3361	CCAGATTACACACTTACCAGCGGAC	unc-68(e540)	genotyping primers
OMF 3362	CACGGTACAAGAGGAATTGGCATG
OMF 2592	agtgagatccgtgacaagggcag	isp-1(qm150)	genotyping primers
OMF 2593	gatcaacgtcgtgctcttccaac
OMF 2555	CAGTGAGGCATAGAACgtgag	atfs-1(gk3094)	genotyping primers
OMF 2556	ccgcgcaaatgaatgtcg
OMF 2557	GTTTCTGTTGTACTTGAATGCGTG
OMF 2552	GATTTGAAGAAGTTGATCGCTG	ubl-5(ok3389)	genotyping primers
OMF 2553	GATGAATCATTGGTAGTAGAGC
OMF 2554	atttcgaccgccattcttg
OMF 2823	ccaagccgtattcatcgggatat	ulp-4(tm1597)	genotyping primers
OMF 2824	AGGTCGATGCAATGTGAGTCTG
OMF 2825	gagttccgtctgcgtagtacc
OMF 586	gcagaaagaacaaggtaggtgcaag	unc-30(ok613)	genotyping primers
OMF 587	cccagaatctcccagacaactac
OMF 588	cacaaagacttccggttcaacc
OMF 1046	agctcttcgaggcaaactcatc	oig-1(ok1687)	genotyping primers
OMF 1047	caccgtctcatcacatctggaag
OMF 1048	GTCTCCCTCCTGAAGTCCCTTT
OMF1647	ATGGGAGGAGGTCTACGTCT	ufIs217	primers to detect Chrimson, genotyping primers
OMF1682	GAGGTTGGAGAGCTTGATGA
OMF 1531	GACGTAAACGGCCACAAGTTCAGC	ttr-39::GCaMP6s::SL2::mCherry	primers to detect gCaMP6s, genotyping primers
OMF 1628	CGTCCTTGAAGAAGATGGTG
OMF 2837	CTAGTGCAGGTCTCGTCAGC	dve-1 K327R	CRISPR/Cas9 sequencing primers, genotyping primers
OMF 2838	CACGAGCAACGCTAATCAACC
