## Supplemental file 4 for "The homeodomain transcriptional regulator DVE-1 directs a program for synapse elimination during circuit remodeling"

### Sheet: CRISPR design
Supplementary file 4 CRISPR/Cas9 design
gene	crRNA Sequence	IDT On target score (crRNA) *if available	Off target score (crRNA) *if available	PAM	Donor Template	Description	Other info	genotype primers
dve-1	CATCAATATTAAACCAGAAC	60	97	CGG	AGATGAAACTATTCAAGATACTTTGTTTTCCATCAATATTCGTCCAGAACCGGAAATTGTAAGTTACGTTTGACTGTTTGTGCCATA	AA->CG point mutation 4783bp downstream of start in exon 6 [K-R AA change] + silent mutations within crRNA	Donor: oligo 2nmol, crRNA: 2nmol	PCR OMF2837 + OMF2838 @ 62C with Phusion and then digest with MseI at 37C 2hrs
