## Supplemental file 1 for "The homeodomain transcriptional regulator DVE-1 directs a program for synapse elimination during circuit remodeling"

### Sheet: strain list
Supplementary file 1 Strain list
Strain #	Genotype	Description	Plasmid	Figure
IZ1458	ufIs126	DD-specific ACR-12::GFP expression	flp-13pr::ACR-12::GFP (pCL32@ 150ng/mL)	1, 4, 5, 6, S1.1, S1.3, S6.2, Table 1, Table 2,
IZ3574	ufIs126; uf171	DD-specific ACR-12::GFP expression	flp-13pr::ACR-12::GFP (pCL32@ 150ng/mL)	1, 5, 6, S1.3
FX04803	dve-1(tm4803)	mutant obtained from the National Bioresource Project Nematode of Japan.		1, S1.3
IZ3308	dve-1(tm4803); ufIs126	DD-specific ACR-12::GFP expression	flp-13pr::ACR-12::GFP (pCL32@ 150ng/mL)	1, S1.3
IZ3436	ufIs126; uf171; ufEx1377	DD-specific ACR-12::GFP expression; genomic DVE-1 expression rescuing transgene	flp-13pr::ACR-12::GFP (pCL32@ 150ng/mL) ; dve-1 promoter (5kb)::DVE-1genomic::UTR (PCR amplified from genomic N2, injected at 1ng/ul)	1, S1.3
IZ3385	ufEx1381; ufIs126	DD-specific ACR-12::GFP expression; genomic DVE-1 expression rescuing transgene	flp-13pr::ACR-12::GFP (pCL32@ 150ng/mL) ; dve-1 promoter (5kb)::DVE-1genomic::UTR (PCR amplified from genomic N2, injected at 1ng/ul)	1. S1.3
IZ3441	ufIs126; uf171; ufEx1381	DD-specific ACR-12::GFP expression; genomic DVE-1 expression rescuing transgene	flp-13pr::ACR-12::GFP (pCL32@ 150ng/mL) ; dve-1 promoter (5kb)::DVE-1genomic::UTR (PCR amplified from genomic N2, injected at 1ng/ul)	S1.3
IZ1638	ufIs126; ufIs136	DD-specific ACR-12::GFP expression; DD-specific mCherry::RAB-3 expression	flp-13pr::ACR-12::GFP (pCL32@ 150ng/mL) ; flp-13pr::mCherry::RAB-3 (pAP43 @ 6ng/µl)	1, S1.1
IZ2699	ufIs126; uf171; ufIs136	DD-specific ACR-12::GFP expression; DD-specific mCherry::RAB-3 expression	flp-13pr::ACR-12::GFP (pCL32@ 150ng/mL) ; flp-13pr::mCherry::RAB-3 (pAP43 @ 6ng/µl)	1
IZ3951	lev-10(wd116); wd116; juIs463	Native and GABA specific expression of lev-10::GFP (NATF-lev-10)	flp-13pr::GFP1-10; lev-10::gfp11x7	1
IZ4034	lev-10(wd116); wd116; juIs463; uf171	Native and GABA specific expression of lev-10::GFP (NATF-lev-10)	flp-13pr::GFP1-10; lev-10::gfp11x7	1
IZ4144	ced-3(n717) IV ; ufIs126; ufIs136	DD-specific ACR-12::GFP expression; DD-specific mCherry::RAB-3 expression	flp-13pr::ACR-12::GFP (pCL32@ 150ng/mL) ; flp-13pr::mCherry::RAB-3 (pAP43 @ 6ng/µl)	S1.1, Table 1
IZ2866	ced-3(ok2734) IV ; ufIs126; ufIs136	DD-specific ACR-12::GFP expression; DD-specific mCherry::RAB-3 expression	flp-13pr::ACR-12::GFP (pCL32@ 150ng/mL) ; flp-13pr::mCherry::RAB-3 (pAP43 @ 6ng/µl)	Table 1
IZ3920	unc-8(e49) IV ; ufIs126; ufIs136	DD-specific ACR-12::GFP expression; DD-specific mCherry::RAB-3 expression	flp-13pr::ACR-12::GFP (pCL32@ 150ng/mL) ; flp-13pr::mCherry::RAB-3 (pAP43 @ 6ng/µl)	Table 1
IZ1607	ufIs136	DD-specific mCherry::RAB-3 expression	flp-13pr::mCherry::RAB-3 (pAP43 @ 6ng/µl)	Table 1, Table 2
IZ2762	unc-8(e15) IV ; ufIs126	DD-specific ACR-12::GFP expression	flp-13pr::ACR-12::GFP (pCL32@ 150ng/mL)	Table 1
IZ2758	unc-8(e15) IV ; ufIs136	DD-specific mCherry::RAB-3 expression	flp-13pr::mCherry::RAB-3 (pAP43 @ 6ng/µl)	Table 1
IZ2836	cdk-5(ok626) III ; ufIs126	DD-specific ACR-12::GFP expression	flp-13pr::ACR-12::GFP (pCL32@ 150ng/mL)	Table 1
IZ2829	cdk-5(ok626) III ; ufIs136	DD-specific mCherry::RAB-3 expression	flp-13pr::mCherry::RAB-3 (pAP43 @ 6ng/µl)	Table 1
IZ3750	unc-2(e55); ufIs126	DD-specific ACR-12::GFP expression	flp-13pr::ACR-12::GFP (pCL32@ 150ng/mL)	Table 2
IZ4356	cca-1(ad1650) X; ufIs126	DD-specific ACR-12::GFP expression	flp-13pr::ACR-12::GFP (pCL32@ 150ng/mL)	Table 2
IZ4352	itr-1(sa73) IV ; ufIs126	DD-specific ACR-12::GFP expression	flp-13pr::ACR-12::GFP (pCL32@ 150ng/mL)	Table 2
IZ4369	ufIs231	DD-specific ACR-12::GFP expression	flp-13pr::ACR-12::GFP (pCL32@ 150ng/mL)	Table 2
IZ4412	unc-68(e540)V ; ufIs231	DD-specific ACR-12::GFP expression	flp-13pr::ACR-12::GFP (pCL32@ 150ng/mL)	Table 2
IZ1768	unc-13(e51); ufIs126	DD-specific ACR-12::GFP expression	flp-13pr::ACR-12::GFP (pCL32@ 150ng/mL)	Table 2
IZ3760	unc-43(e408) IV; ufIs126	DD-specific ACR-12::GFP expression	flp-13pr::ACR-12::GFP (pCL32@ 150ng/mL)	Table 2
IZ4363	unc-18(e234); ufIs126; ufIs136	DD-specific ACR-12::GFP expression; DD-specific mCherry::RAB-3 expression	flp-13pr::ACR-12::GFP (pCL32@ 150ng/mL) ; flp-13pr::mCherry::RAB-3 (pAP43 @ 6ng/µl)	Table 2
IZ4358	unc-17(e113) ufIs126; ufIs136	DD-specific ACR-12::GFP expression; DD-specific mCherry::RAB-3 expression	flp-13pr::ACR-12::GFP (pCL32@ 150ng/mL) ; flp-13pr::mCherry::RAB-3 (pAP43 @ 6ng/µl)	Table 2
IZ2586	ufIs170	DD Transcriptional reporter	flp-13pr::mCherry (pAP31 @50ng/mL)	S1.3
IZ4159	dve-1(tm4803); ufIs170	DD Transcriptional reporter	flp-13pr::mCherry (pAP31 @50ng/mL)	S1.3
IZ3628	ufIs169; uf171	DD Transcriptional reporter	flp-13pr::mCherry (pAP31 @50ng/mL)	S1.3
IZ2585	ufIs169	DD Transcriptional reporter	flp-13pr::mCherry (pAP31 @50ng/mL)	S1.3
IZ2677	ufIs164	DD-specific ACR-12::GFP::3xHA expression	flp-13pr::ACR-12::GFP::3xHA (pAP138 @ 150ng/µl)	2
IZ3675	ufIs164; uf171	DD-specific ACR-12::GFP::3xHA expression	flp-13pr::ACR-12::GFP::3xHA (pAP138 @ 150ng/µl)	2
IZ3348	ufIs126; ufEx1370	DD-specific ACR-12::GFP expression; Cholinergic-specific mCherry-RAB-3	flp-13pr::ACR-12::GFP (pCL32@ 150ng/mL) ; flp-13pr::mCherry::RAB-3 (pAP43 @ 6ng/µl)	2
IZ3639	ufEx1370; uf171; ufIs126	DD-specific ACR-12::GFP expression; Cholinergic-specific mCherry-RAB-3	flp-13pr::ACR-12::GFP (pCL32@ 150ng/mL) ; flp-13pr::mCherry::RAB-3 (pAP43 @ 6ng/µl)	2
IZ4380	ufIs233 x4	Cholinergic-specific DENDRA2-RAB-3	unc-129pr::DENDRA2::RAB-3 (pKA110 @ 50ng/µl)	2, S2.1
IZ4381	dve-1(uf171); ufIs233	Cholinergic-specific DENDRA2-RAB-3	unc-129pr::DENDRA2::RAB-3 (pKA110 @ 50ng/µl)	2, S2.1
IZ3227	ufEx1319	cholinergic specific SNB-1::GFP expression	acr-5pr::SNB-1::GFP (pAP264 @ 15ng/µl)	2
IZ3926	ufEx1319; uf171	cholinergic specific SNB-1::GFP expression	acr-5pr::SNB-1::GFP (pAP264 @ 15ng/µl)	2
KP5445	nuIs165	cholinergic-specific UNC-10 expression (green)	unc-129pr::UNC-10::GFP	S2.1
IZ4200	dve-1(uf171) ; nuIs165	cholinergic-specific UNC-10 expression (green)	unc-129pr::UNC-10::GFP	S2.1
IZ4354	ufIs155; ufIs217	cholinergic specific Chrimson::SL2::BFP expression, GABA specific GCaMP6s::SL2::mCherry	ttr-39pr::GCaMP6s::SL2::mCherry(pAP130 @70ng/µl), unc-129pr::Chrimson::SL2::BFP (pKA35 @50ng/µl)	S3.1, 3
IZ4355	ufIs155; ufIs217; uf171	cholinergic specific Chrimson::SL2::BFP expression, GABA specific GCaMP6s::SL2::mCherry	ttr-39pr::GCaMP6s::SL2::mCherry(pAP130 @70ng/µl), unc-129pr::Chrimson::SL2::BFP (pKA35 @50ng/µl)	S3.1, 3
IZ4044	lin-15(n765ts) X ; ufIs217	cholinergic specific Chrimson::SL2::BFP expression	unc-129pr::Chrimson::SL2::BFP (pKA35 @50ng/µl)	3, S3.1
IZ4029	lin-15(n765ts) X ; ufIs217; uf171	cholinergic specific Chrimson::SL2::BFP expression	unc-129pr::Chrimson::SL2::BFP (pKA35 @50ng/µl)	3, S3.1
IZ74	unc-29(x29) I	mutant obtained from CGC		S3.1
CB382	unc-49(e382) III	mutant obtained from CGC		S3.1
IZ3504	dve-1(uf171)	EMS induced mutation in DVE-1 gene from this work		S3.1
wild type	N2 (Bristol)			S3.1
OH11809	otIs450	oig-1 transcriptional reporter frm the CGC	oig-1(fosmid)::SL2::GFP	4
IZ4409	otIs450; uf171	oig-1 transcriptional reporter	oig-1(fosmid)::SL2::GFP	4
IZ1410	acr-12(ok367) X; oig-1(ok1687) III; ufIs126		flp-13pr::ACR-12::GFP (pCL32)	4
IZ4476	oig-1(ok1687); ufIs126; uf171		flp-13pr::ACR-12::GFP (pCL32)	4
PHX1984	syb1984 X	endogenous CRISPR/Cas9 knock-in GFP into C-terminus of DVE-1 obtained from Tian lab		5
IZ4248	syb1984 X ; ufEx1812	endogenous knock-in GFP into C-terminus of DVE-1; GABA specific-nuclear mCherry	CRISPR/Cas-9 GFP knock-in(Tian lab); unc-47pr::NLS::mCherry (pKA73 50ng/µl)	5, S5.1
IZ4294	ulp-4(tm1597) II ; syb1984 X ; ufEx1812	endogenous knock-in GFP into C-terminus of DVE-1; GABA specific-nuclear mCherry	CRISPR/Cas-9 GFP knock-in(Tian lab); unc-47pr::NLS::mCherry (pKA73 50ng/µl)	5
IZ4474	ulp-4(tm1597) II ; dve-1(uf206(K327R::GFP crispr)); ufEx1814	CRISPR/Cas9 induced K327R point mutation into syb1984; GABA specific-nuclear mCherry	CRISPR/Cas9 generated K327R mutation in syb1984, unc-47pr::NLS::mCherry (pKA73 50ng/µl)	5
YSL2	dve-1(LiuIsK327R)	CRISPR/Cas9 generated allele of dve-1 obtained from Liu lab	CRISPR/Cas9 generated K327R mutation in DVE-1	5
IZ3900	ulp-4(tm1597) II; dve-1(LiuIsK327R) ; ufIs126	CRISPR/Cas9 generated allele of dve-1 obtained from Liu lab	CRISPR/Cas9 generated K327R mutation in DVE-1	5
IZ3733	ulp-4(tm1597) II; ufIs126	DD-specific ACR-12::GFP expression	flp-13pr::ACR-12::GFP (pCL32)	5
IZ4426	ulp-4(tm1597) II ; ufIs126; ufEx1880	DD-specific ACR-12::GFP expression; panneuronal-specific expression of ULP-4cDNA	flp-13pr::ACR-12::GFP (pCL32); pF25B3.3::ULP-4cDNA (pKA78 @ 30ng/µl)	5
IZ5848	ulp-4(tm1597) II ; ufIs126; ufEx1881	DD-specific ACR-12::GFP expression; panneuronal-specific expression of ULP-4cDNA	flp-13::ACR-12::GFP (pCL32); pF25B3.3pr::ULP-4cDNA (pKA78 @ 30ng/µl)	5
IZ3974	ulp-4(tm1597) II ; ufEx1680; ufIs126	DD-specific ACR-12::GFP expression; GABA specific expression of ULP-4cDNA	flp-13pr::ACR-12::GFP (pCL32); punc-47::ULP-4cDNA (pKA76 @ 30ng/µl)	5
IZ3963	ulp-4(tm1597) II ; ufEx1673; ufIs126	DD-specific ACR-12::GFP expression; GABA specific expression of ULP-4cDNA	flp-13pr::ACR-12::GFP (pCL32); unc-47pr::ULP-4cDNA (pKA76 @ 30ng/µl)	5
IZ3964	ulp-4(tm1597) II ; ufEx1674; ufIs126	DD-specific ACR-12::GFP expression; Intestinal specific expression of ULP-4cDNA	flp-13pr::ACR-12::GFP (pCL32); gly-19pr::ULP-4cDNA (pKA80 @ 30ng/µl)	5
IZ3961	ulp-4(tm1597) II ; ufEx1675; ufIs126	DD-specific ACR-12::GFP expression; Intestinal specific expression of ULP-4cDNA	flp-13pr::ACR-12::GFP (pCL32); gly-19pr::ULP-4cDNA (pKA80 @ 30ng/µl)	5
IZ4477	syb1984 X ; ufEx1814; unc-30(ok613)	endogenous knock-in GFP into C-terminus of DVE-1; GABA specific-nuclear mCherry	CRISPR/Cas-9 GFP knock-in(Tian lab); unc-47pr::NLS::mCherry (pKA73 50ng/µl)	S5.1
IZ3622	atfs-1(gk3094) V ; ufEx441	DD-specific ACR-12::GFP expression	flp-13pr::ACR-12::GFP (pCL32@ 150ng/mL)	6
IZ3809	atfs-1(gk3094) V ; ufEx441; uf171	DD-specific ACR-12::GFP expression	flp-13pr::ACR-12::GFP (pCL32@ 150ng/mL)	6
IZ3484	isp-1(qm150) IV ; ufIs126	DD-specific ACR-12::GFP expression	flp-13pr::ACR-12::GFP (pCL32@ 150ng/mL)	6
IZ3420	ubl-5(ok3389) I ; ufIs126	DD-specific ACR-12::GFP expression	flp-13pr::ACR-12::GFP (pCL32@ 150ng/mL)	6
CZ13799	juIs76	GABA transcriptional reporter obtained from CGC	juIs76 [unc-25p::GFP+lin-15(+)] II. GFP expression in GABAergic motor neurons.	S6.1
IZ4433	dve-1(uf171) ; juIs76	GABA transcriptional reporter obtained from CGC	juIs76 [unc-25p::GFP+lin-15(+)] II. GFP expression in GABAergic motor neurons.	S6.1
NY2037	ynIs37	DD Transcriptional reporter obtained from CGC	ynIs37 [flp-13p::GFP]	S6.1
IZ3673	ynIs37; ufIs34	DD Transcriptional reporter; GABA transcriptional reporter	ufIs34 [unc-47pr::mCherry @50ng/µl)	S6.1
IZ3707	ynIs37; ufIs34; uf171	DD Transcriptional reporter; GABA transcriptional reporter	ufIs34 [unc-47pr::mCherry @50ng/µl)	S6.1
IZ2365	ufIs151	DD-specific mitochondria::GFP expression	flp-13pr::preSu9::GFP (pAP102 @ 50ng/µl)	S6.2
IZ3477	ufIs151; uf171	DD-specific mitochondria::GFP expression	flp-13pr::preSu9::GFP (pAP102 @ 50ng/µl)	S6.2
IZ3417	dve-1(tm4803); zcIs13	UPRmt reporter	hsp-6pr::GFP	S6.2
SJ4100	zcIs13	UPRmt reporter from CGC	hsp-6pr::GFP	S6.2
IZ3432	zcIs13; uf171	UPRmt reporter	hsp-6pr::GFP	S6.2
IZ3483	isp-1(qm150) IV ; zcIs13	UPRmt reporter	hsp-6pr::GFP	S6.2
